# Coordination of nuclear RNA processing by speckle-localized kinase TAOK2

**DOI:** 10.1101/2025.09.29.679379

**Authors:** Bridget E Begg, Matthew A Tracey, Shengyan Gao, Svetlana Ernest, Mohd Altaf Najar, George M Burslem, Melanie H Cobb, Beatriz MA Fontoura, Kristen W Lynch

**Author notes:** These authors contributed equally to this work (Bridget E Begg, Matthew A Tracey).

## Abstract

Nuclear speckles are membraneless organelles that act as active splicing hubs especially at sites of high transcription. Emerging views of this dynamic subnuclear structure place it as a hub of RNA processing, impacting steps from transcription to export. To manage this complex microcosm of RNA metabolism, nuclear speckles also require kinases and phosphorylation to execute their functions. The nuclear speckle-localized kinase, TAOK2, mediates the splicing and export of viral transcripts at the nuclear speckle, but its role in the processing of cellular transcripts was unknown. We used siRNA knockdown of TAOK2 and assessed RNA transcripts in both whole cell and nucleocytoplasmic fractions to characterize the complete endogenous effects of TAOK2. We found that TAOK2 knockdown impacts over 10% of the transcriptome, through changes in alternative splicing, export and transcript abundance. Cellular and biochemical phosphoproteomics further revealed nuclear speckle scaffolding proteins SRRM1 and SRRM2 as potential direct phosphorylation targets of TAOK2, mediating its large effects on speckle integrity and speckle-localized splicing. Indeed, knockdown of TAOK2 perturbs almost all speckle-resident serine/arginine (SR)-rich proteins while leaving heterogeneous ribonucleoproteins unperturbed. Altogether, we propose that phosphorylation of SRRM1/2 by TAOK2 plays a structural maintenance role that impacts SR protein-driven exon inclusion at the nuclear speckle.
