## Supplemental Table 1 for "Coordination of nuclear RNA processing by speckle-localized kinase TAOK2"

### Sheet: Antibodies
Antibody Target	Dilution	Source	Identifier/Catalog #
Anti-Mouse IGG HRP Linked Secondary	1:5000	Cell Signaling Technology	7076
Anti-Rabbit IGG HRP Linked Secondary	1:3000	Cell Signaling Technology	7074
GAPDH	1:1000	Cell Signaling Technology	2118
hnRNP A1	1:1000	Abcam	ab5832
hnRNP C (4F4)	1:2500	Gift from Gideon Dreyfus
hnRNP F	1:1000	Abcam	ab50982
hnRNP L	1:20000	Abcam	ab6106
hnRNP LL	1:1000	Abcam	ab74063
hnRNP U	1:1000	Cell Signaling Technology	34095
PTBP1	1:1000	Invitrogen	32-4800
SF1	1:1000	Novus	NBP1-57322
SON	1:500	GeneTex	GTX129778
SRRM1	1:1000	Proteintech	128221-1-AP
SRRM2	1:1000	Abcam	ab317817
SRSF1	1:1000	Cell Signaling Technology	14902
SRSF3	1:1000	Abcam	ab198291
SRSF5	1:1000	Cell Signaling Technology	57885
SRSF6 (SRp55)	1:1000	Bethyl Laboratories	A303-669A
SRSF9	1:1000	Abcam	ab74782
SRSF10	1:1000	Cell Signaling Technology	42267
TAOK2 polyclonal antiserum (U2253)	1:1000	Generated as previously described (Z. Chen, M.H. Cobb, Regulation of stress-responsive mitogen-activated protein (MAP) kinase pathways by TAO2. J. Biol. Chem. 276, 16070-16075 (2001). https://doi.org/10.1074/jbc.M100681200)
U1 70K	1:1000	Abcam	ab51266
U1 A	1:1000	Abcam	ab55751
U2AF35	1:1000	Abcam	ab6305
U2AF65	1:1000	Sigma Aldrich	U4758

### Sheet: RT-PCR Primers (Splicing)
Gene	Primer	Sequence	Source	# of Cycles		Cycling Conditions
AURKB	Forward	CAATTGATGACTTTGAGATTGGGCGTCC	This paper	28		Temperature	Time
	Reverse	CAGTACATTAGAGCATCTGCCAACTCC	This paper			94°C	2 min
RAD1	Forward	GCAAAGTGTGTGCAAGCAAATGC	This paper	24		94°C	1 min	X Cycles
	Reverse	GCAGAAATCAAAGTCCAGGGTCTCC	This paper			70°C	1 min
NUP54	Forward	AACAACGGGAACTAGTACTGGTTTAGG	This paper	22		72°C	1 min
	Reverse	ATTCTACCACTGTTGTTGTTGGCTTCG	This paper			4°C	∞
SRSF10	Forward	GAAAGGAGGAGATCAAGAAGTCGG	This paper	18
	Reverse 1	CCTAGACTGTGATCTTGACTGAGATTTGG	This paper
	Reverse 2	CTTTCAGATCTTTCTTGAAGTGTAGTAAGC	This paper

### Sheet: qRT-PCR Primers (Expression)
Gene	Primer	Sequence	Source
DAPK1	Forward	GATGTCCAGGATAAGGGCGG	This paper
	Reverse	AGTAACTGAGCCACGTCAGC	This paper
GAPDH	Forward	ACCAAATCCGTTGACTCCGACCTT	Basavappa, M. G. et al. The lncRNA ALPHA specifically targets chikungunya virus to control infection. Mol. Cell 82, 3729-3744.e10 (2022).
	Reverse	TCGACAGTCAGCCGCATCTTCTTTT	Basavappa, M. G. et al. The lncRNA ALPHA specifically targets chikungunya virus to control infection. Mol. Cell 82, 3729-3744.e10 (2022).
MAP2	Forward	AGACTGCAGCTCTGCCTTTA	This paper
	Reverse	CACCTGCTGCTTCCTCCAC	This paper
OAS1	Forward	CTGAGAAGGCAGCTCACGAA	This paper
	Reverse	TGTGCTGGGTCAGCAGAATC	This paper
PARN	Forward	GCCGCGGAATTCGATTTTAAG	This paper
	Reverse	ATGCAGAGACTGAAGGTCCA	This paper
SART3	Forward	GGAGGTGGAAGAGCGTTTCA	This paper
	Reverse	TGCTATCCCAGAGTTCCCGA	This paper
TAOK2	Forward	CCGGGATGTCCGGAATAGTG	This paper
	Reverse	ATTACCAGCCAAGCCGTGTG	This paper
ZMYND8	Forward	CATCCACAGAGCTTGGCTGA	This paper
	Reverse	GCTTGTTGATGTGTCCTGCG	This paper
